# Natural variants in SARS-CoV-2 S protein pinpoint structural and functional hotspots: implications for prophylaxis and therapeutic strategies

**DOI:** 10.1101/2021.01.04.425340

**Authors:** Suman Pokhrel, Benjamin R. Kraemer, Scott Burkholz, Daria Mochly-Rosen

## Abstract

In December 2019, a novel coronavirus, termed severe acute respiratory syndrome coronavirus 2 (SARS-CoV-2), was identified as the cause of pneumonia with severe respiratory distress and outbreaks in Wuhan, China. The rapid and global spread of SARS-CoV-2 resulted in the coronavirus 2019 (COVID-19) pandemic. Earlier during the pandemic, there were limited genetic viral variations. As millions of people became infected, multiple single amino acid substitutions emerged. Many of these substitutions have no consequences. However, some of the new variants show a greater infection rate, more severe disease, and reduced sensitivity to current prophylaxes and treatments. Of particular importance in SARS-CoV-2 transmission are mutations that occur in the Spike (S) protein, the protein on the viral outer envelope that binds to the human angiotensin-converting enzyme receptor (hACE2). Here, we conducted a comprehensive analysis of 441,168 individual virus sequences isolated from humans throughout the world. From the individual sequences, we identified 3,540 unique amino acid substitutions in the S protein. Analysis of these different variants in the S protein pinpointed important functional and structural sites in the protein. This information may guide the development of effective vaccines and therapeutics to help arrest the spread of the COVID-19 pandemic.
