## Supplemental Tables 2-4 for "Natural variants in SARS-CoV-2 S protein pinpoint structural and functional hotspots: implications for prophylaxis and therapeutic strategies"

### Sheet: Supplemental Table 2
Supplemental Table 2. PROVEAN predictions for variants in S protein regions.
	AA Position	Deleterious	Neutral
RBD	331-524	0.0323	0.9677
RBD (residues within 4.5Å of ACE2)	405 417 449 453 455 456 473 475 476 477 485 486 487 489 490 491 493 494 496 498 499 500 501502 503 505	0	1
LA Site	301-409	0.0884	0.9116
LA Site Pocket	301 311 313 336 338 341 342 358 361 363 365 368 369 374 377 379 386 391408 409	0.2857	0.7143
NRP1 Site	676-685	0	1
Furin Site 1	681-685	0	1
Furin Site 2	811-815	0.2	0.8
Hot Spot	541-612	0.0755	0.9245

### Sheet: Supplemental Table 3
Supplemental Table 3. Invariant positions in S protein.
Position	Number of Variants	WildType	Function
343	0	N	Glycosylation Site
336	0	C	LA Binding
363	0	A	LA Binding
391	0	C	LA Binding
44	0	R	Monomer-Monomer Interaction
225	0	E	Monomer-Monomer Interaction
559	0	F	Monomer-Monomer Interaction
563	0	Q	Monomer-Monomer Interaction
762	0	Q	Monomer-Monomer Interaction
897	0	P	Monomer-Monomer Interaction
898	0	F	Monomer-Monomer Interaction
920	0	Q	Monomer-Monomer Interaction
994	0	D	Monomer-Monomer Interaction
1003	0	S	Monomer-Monomer Interaction
1089	0	F	Monomer-Monomer Interaction
1123	0	S	Monomer-Monomer Interaction
1145	0	L	Monomer-Monomer Interaction
37	0	Y	NA
56	0	L	NA
91	0	Y	NA
106	0	F	NA
115	0	Q	NA
131	0	C	NA
166	0	C	NA
191	0	E	NA
192	0	F	NA
201	0	F	NA
238	0	F	NA
270	0	L	NA
277	0	L	NA
283	0	G	NA
285	0	I	NA
291	0	C	NA
302	0	T	NA
350	0	V	NA
353	0	W	NA
355	0	R	NA
383	0	S	NA
387	0	L	NA
392	0	F	NA
398	0	E	NA
400	0	F	NA
416	0	G	NA
421	0	Y	NA
422	0	N	NA
423	0	Y	NA
429	0	F	NA
442	0	E	NA
464	0	F	NA
488	0	C	NA
492	0	L	NA
497	0	F	NA
525	0	C	NA
526	0	G	NA
531	0	T	NA
533	0	L	NA
538	0	C	NA
541	0	F	NA
542	0	N	NA
544	0	N	NA
548	0	G	NA
550	0	G	NA
555	0	S	NA
557	0	A	NA
578	0	D	NA
581	0	T	NA
590	0	C	NA
601	0	G	NA
617	0	C	NA
633	0	W	NA
644	0	Q	NA
650	0	L	NA
662	0	C	NA
663	0	D	NA
671	0	C	NA
695	0	Y	NA
725	0	E	NA
734	0	T	NA
738	0	C	NA
743	0	C	NA
749	0	C	NA
757	0	G	NA
760	0	C	NA
766	0	A	NA
767	0	L	NA
774	0	Q	NA
781	0	E	NA
800	0	F	NA
802	0	F	NA
816	0	S	NA
840	0	C	NA
851	0	C	NA
873	0	Y	NA
901	0	Q	NA
906	0	F	NA
910	0	G	NA
919	0	N	NA
921	0	K	NA
927	0	F	NA
953	0	N	NA
956	0	A	NA
962	0	L	NA
966	0	L	NA
972	0	A	NA
983	0	R	NA
984	0	L	NA
988	0	E	NA
992	0	Q	NA
996	0	L	NA
1001	0	L	NA
1007	0	Y	NA
1019	0	R	NA
1025	0	A	NA
1032	0	C	NA
1044	0	G	NA
1048	0	H	NA
1059	0	G	NA
1064	0	H	NA
1082	0	C	NA
1126	0	C	NA
1148	0	F	NA
1186	0	L	NA
1212	0	W	NA

### Sheet: Supplemental Table 4
Supplemental Table 4. S protein positions with assigned functional region and number of variants per position.
Position	Number_of_Variants	WildType	Function
1	2	M	NA
2	3	F	NA
3	3	V	NA
4	2	F	NA
5	4	L	NA
6	7	V	NA
7	4	L	NA
8	4	L	NA
9	6	P	NA
10	4	L	NA
11	4	V	NA
12	4	S	NA
13	5	S	NA
14	5	Q	NA
15	3	C	NA
16	5	V	NA
17	6	N	Glycosylation Site
18	3	L	NA
19	6	T	NA
20	6	T	NA
21	6	R	NA
22	5	T	NA
23	4	Q	NA
24	4	L	NA
25	4	P	NA
26	7	P	NA
27	6	A	NA
28	4	Y	NA
29	3	T	NA
30	6	N	NA
31	1	S	NA
32	4	F	NA
33	6	T	NA
34	2	R	NA
35	1	G	NA
36	4	V	NA
37	0	Y	NA
38	1	Y	NA
39	3	P	NA
40	1	D	NA
41	3	K	Monomer-Monomer Interaction
42	2	V	Monomer-Monomer Interaction
43	1	F	Monomer-Monomer Interaction
44	0	R	Monomer-Monomer Interaction
45	4	S	Monomer-Monomer Interaction
46	3	S	Monomer-Monomer Interaction
47	4	V	Monomer-Monomer Interaction
48	2	L	NA
49	2	H	NA
50	4	S	NA
51	2	T	NA
52	4	Q	NA
53	2	D	NA
54	1	L	NA
55	2	F	NA
56	0	L	NA
57	2	P	NA
58	1	F	NA
59	3	F	NA
60	1	S	NA
61	3	N	Glycosylation Site
62	5	V	NA
63	6	T	NA
64	5	W	NA
65	2	F	NA
66	4	H	NA
67	5	A	NA
68	5	I	NA
69	9	H	NA
70	4	V	NA
71	4	S	NA
72	4	G	NA
73	3	T	NA
74	5	N	Glycosylation Site
75	6	G	NA
76	4	T	NA
77	3	K	NA
78	5	R	NA
79	4	F	NA
80	8	D	NA
81	1	N	NA
82	3	P	NA
83	4	V	NA
84	2	L	NA
85	3	P	NA
86	2	F	NA
87	4	N	NA
88	7	D	NA
89	1	G	NA
90	3	V	NA
91	0	Y	NA
92	2	F	NA
93	3	A	NA
94	4	S	NA
95	4	T	NA
96	5	E	NA
97	6	K	NA
98	4	S	NA
99	2	N	NA
100	4	I	NA
101	4	I	NA
102	5	R	NA
103	1	G	NA
104	1	W	NA
105	4	I	NA
106	0	F	NA
107	1	G	NA
108	1	T	NA
109	2	T	NA
110	1	L	NA
111	2	D	NA
112	2	S	NA
113	3	K	NA
114	2	T	NA
115	0	Q	NA
116	1	S	NA
117	1	L	NA
118	2	L	NA
119	1	I	NA
120	3	V	NA
121	4	N	NA
122	2	N	Glycosylation Site
123	3	A	NA
124	4	T	NA
125	2	N	NA
126	4	V	NA
127	3	V	NA
128	2	I	NA
129	2	K	NA
130	3	V	NA
131	0	C	NA
132	4	E	NA
133	1	F	NA
134	4	Q	NA
135	3	F	NA
136	4	C	NA
137	4	N	NA
138	5	D	NA
139	2	P	NA
140	2	F	NA
141	4	L	NA
142	6	G	NA
143	6	V	NA
144	4	Y	NA
145	3	Y	NA
146	6	H	NA
147	6	K	NA
148	6	N	NA
149	5	N	Glycosylation Site
150	6	K	NA
151	5	S	NA
152	4	W	NA
153	5	M	NA
154	6	E	NA
155	5	S	NA
156	6	E	NA
157	3	F	NA
158	4	R	NA
159	3	V	NA
160	2	Y	NA
161	3	S	NA
162	4	S	NA
163	5	A	NA
164	5	N	NA
165	1	N	Glycosylation Site
166	0	C	NA
167	2	T	Monomer-Monomer Interaction
168	2	F	Monomer-Monomer Interaction
169	1	E	NA
170	3	Y	NA
171	5	V	NA
172	3	S	NA
173	6	Q	NA
174	5	P	NA
175	5	F	NA
176	5	L	NA
177	4	M	NA
178	5	D	NA
179	5	L	NA
180	5	E	NA
181	4	G	NA
182	5	K	NA
183	5	Q	NA
184	4	G	NA
185	4	N	NA
186	4	F	NA
187	3	K	NA
188	6	N	NA
189	2	L	NA
190	5	R	NA
191	0	E	NA
192	0	F	NA
193	2	V	NA
194	1	F	NA
195	1	K	NA
196	2	N	NA
197	4	I	NA
198	5	D	NA
199	3	G	NA
200	3	Y	NA
201	0	F	NA
202	3	K	NA
203	4	I	NA
204	1	Y	NA
205	3	S	NA
206	2	K	NA
207	4	H	NA
208	4	T	NA
209	4	P	NA
210	3	I	NA
211	5	N	NA
212	2	L	NA
213	7	V	NA
214	4	R	NA
215	7	D	NA
216	4	L	NA
217	5	P	NA
218	6	Q	NA
219	5	G	NA
220	5	F	NA
221	3	S	NA
222	6	A	NA
223	1	L	NA
224	3	E	Monomer-Monomer Interaction
225	0	E	Monomer-Monomer Interaction
226	2	L	NA
227	4	V	NA
228	5	D	NA
229	2	L	NA
230	1	P	Monomer-Monomer Interaction
231	4	I	Monomer-Monomer Interaction
232	4	G	Monomer-Monomer Interaction
233	3	I	NA
234	2	N	Glycosylation Site
235	2	I	NA
236	2	T	NA
237	3	R	NA
238	0	F	NA
239	3	Q	NA
240	5	T	NA
241	3	L	NA
242	3	L	NA
243	4	A	NA
244	3	L	NA
245	3	H	NA
246	6	R	NA
247	5	S	NA
248	5	Y	NA
249	2	L	NA
250	4	T	NA
251	4	P	NA
252	4	G	NA
253	5	D	NA
254	4	S	NA
255	3	S	NA
256	4	S	NA
257	5	G	NA
258	6	W	NA
259	4	T	NA
260	4	A	NA
261	7	G	NA
262	6	A	NA
263	5	A	NA
264	4	A	NA
265	5	Y	NA
266	4	Y	NA
267	2	V	NA
268	2	G	NA
269	3	Y	NA
270	0	L	NA
271	4	Q	NA
272	6	P	NA
273	4	R	NA
274	3	T	NA
275	2	F	NA
276	3	L	NA
277	0	L	NA
278	3	K	NA
279	2	Y	NA
280	2	N	NA
281	4	E	NA
282	4	N	Glycosylation Site/Monomer-Monomer Interaction
283	0	G	NA
284	2	T	Monomer-Monomer Interaction
285	0	I	NA
286	3	T	NA
287	3	D	NA
288	3	A	NA
289	3	V	NA
290	4	D	NA
291	0	C	NA
292	3	A	NA
293	2	L	NA
294	2	D	NA
295	1	P	NA
296	2	L	NA
297	2	S	NA
298	2	E	NA
299	3	T	NA
300	1	K	NA
301	1	C	LA Binding
302	0	T	NA
303	1	L	NA
304	4	K	NA
305	2	S	NA
306	2	F	NA
307	4	T	NA
308	2	V	NA
309	6	E	NA
310	2	K	NA
311	3	G	LA Binding
312	4	I	NA
313	2	Y	LA Binding
314	4	Q	NA
315	1	T	NA
316	3	S	NA
317	1	N	Monomer-Monomer Interaction
318	1	F	NA
319	1	R	Monomer-Monomer Interaction
320	5	V	NA
321	3	Q	NA
322	2	P	NA
323	4	T	NA
324	5	E	NA
325	3	S	NA
326	1	I	NA
327	2	V	NA
328	1	R	NA
329	1	F	NA
330	4	P	NA
331	2	N	Glycosylation Site
332	1	I	RBD
333	2	T	RBD
334	2	N	RBD
335	2	L	RBD
336	0	C	LA Binding
337	4	P	RBD
338	2	F	LA Binding
339	3	G	RBD
340	5	E	RBD
341	1	V	LA Binding
342	2	F	LA Binding
343	0	N	Glycosylation Site
344	3	A	RBD
345	2	T	RBD
346	5	R	RBD
347	1	F	RBD
348	6	A	RBD
349	2	S	RBD
350	0	V	NA
351	3	Y	RBD
352	3	A	RBD
353	0	W	NA
354	4	N	RBD
355	0	R	NA
356	5	K	RBD
357	2	R	Monomer-Monomer Interaction
358	3	I	LA Binding
359	4	S	RBD
360	1	N	Monomer-Monomer Interaction
361	1	C	LA Binding
362	4	V	RBD
363	0	A	LA Binding
364	2	D	RBD
365	3	Y	LA Binding
366	2	S	RBD
367	4	V	RBD
368	1	L	LA Binding
369	2	Y	LA Binding
370	3	N	RBD
371	3	S	RBD
372	4	A	RBD
373	3	S	RBD
374	3	F	LA Binding
375	2	S	RBD
376	3	T	RBD
377	1	F	LA Binding
378	4	K	RBD
379	2	C	LA Binding
380	2	Y	RBD
381	1	G	RBD
382	3	V	RBD
383	0	S	NA
384	5	P	RBD
385	4	T	RBD
386	1	K	LA Binding
387	0	L	NA
388	2	N	RBD
389	3	D	RBD
390	4	L	RBD
391	0	C	LA Binding
392	0	F	NA
393	2	T	RBD
394	3	N	RBD
395	4	V	RBD
396	2	Y	RBD
397	1	A	RBD
398	0	E	NA
399	1	S	RBD
400	0	F	NA
401	1	V	RBD
402	2	I	RBD
403	2	R	RBD
404	1	G	RBD
405	2	D	RBD
406	2	E	RBD
407	2	V	RBD
408	5	R	LA Binding
409	2	Q	LA Binding
410	2	I	RBD
411	3	A	RBD
412	1	P	RBD
413	4	G	RBD
414	5	Q	RBD
415	4	T	RBD
416	0	G	NA
417	4	K	RBD
418	1	I	RBD
419	3	A	RBD
420	3	D	RBD
421	0	Y	NA
422	0	N	NA
423	0	Y	NA
424	1	K	RBD
425	2	L	RBD
426	2	P	RBD
427	6	D	RBD
428	3	D	RBD
429	0	F	NA
430	2	T	RBD
431	1	G	RBD
432	1	C	RBD
433	1	V	RBD
434	2	I	RBD
435	2	A	RBD
436	1	W	RBD
437	1	N	RBD
438	1	S	RBD
439	2	N	RBD
440	6	N	RBD
441	2	L	RBD
442	0	E	NA
443	1	S	RBD
444	3	K	RBD
445	4	V	RBD
446	4	G	RBD
447	3	G	RBD
448	4	N	RBD
449	4	Y	RBD
450	2	N	RBD
451	1	Y	RBD
452	3	L	RBD
453	2	Y	RBD
454	1	R	RBD
455	3	L	RBD
456	2	F	RBD
457	2	R	RBD
458	3	K	RBD
459	3	S	RBD
460	4	N	RBD
461	2	L	RBD
462	4	K	RBD
463	2	P	RBD
464	0	F	NA
465	2	E	RBD
466	3	R	RBD
467	1	D	RBD
468	5	I	RBD
469	3	S	RBD
470	3	T	RBD
471	6	E	RBD
472	3	I	RBD
473	2	Y	RBD
474	2	Q	RBD
475	4	A	RBD
476	5	G	RBD
477	5	S	RBD
478	4	T	RBD
479	4	P	RBD
480	1	C	RBD
481	5	N	RBD
482	3	G	RBD
483	4	V	RBD
484	5	E	RBD
485	5	G	RBD
486	2	F	RBD
487	1	N	RBD
488	0	C	NA
489	2	Y	RBD
490	4	F	RBD
491	2	P	RBD
492	0	L	NA
493	4	Q	RBD
494	5	S	RBD
495	1	Y	RBD
496	3	G	RBD
497	0	F	NA
498	1	Q	RBD
499	5	P	RBD
500	1	T	RBD
501	4	N	RBD
502	1	G	RBD
503	3	V	RBD
504	3	G	RBD
505	2	Y	RBD
506	1	Q	RBD
507	2	P	RBD
508	2	Y	RBD
509	1	R	RBD
510	2	V	RBD
511	1	V	RBD
512	2	V	RBD
513	2	L	RBD
514	3	S	RBD
515	1	F	RBD
516	2	E	RBD
517	3	L	RBD
518	5	L	RBD
519	3	H	RBD
520	3	A	RBD
521	4	P	Monomer-Monomer Interaction
522	5	A	RBD
523	3	T	Monomer-Monomer Interaction
524	3	V	RBD
525	0	C	NA
526	0	G	NA
527	1	P	NA
528	2	K	NA
529	6	K	NA
530	1	S	NA
531	0	T	NA
532	5	N	NA
533	0	L	NA
534	3	V	NA
535	1	K	NA
536	4	N	NA
537	3	K	NA
538	0	C	NA
539	2	V	NA
540	5	N	NA
541	0	F	NA
542	0	N	NA
543	3	F	NA
544	0	N	NA
545	1	G	NA
546	1	L	NA
547	3	T	NA
548	0	G	NA
549	2	T	NA
550	0	G	NA
551	2	V	NA
552	2	L	NA
553	4	T	NA
554	6	E	NA
555	0	S	NA
556	4	N	NA
557	0	A	NA
558	5	K	NA
559	0	F	Monomer-Monomer Interaction
560	2	L	Monomer-Monomer Interaction
561	4	P	NA
562	1	F	Monomer-Monomer Interaction
563	0	Q	Monomer-Monomer Interaction
564	2	Q	Monomer-Monomer Interaction
565	4	F	Monomer-Monomer Interaction
566	1	G	Monomer-Monomer Interaction
567	4	R	Monomer-Monomer Interaction
568	2	D	Monomer-Monomer Interaction
569	5	I	Monomer-Monomer Interaction
570	6	A	Monomer-Monomer Interaction
571	2	D	Monomer-Monomer Interaction
572	4	T	NA
573	3	T	NA
574	4	D	NA
575	3	A	NA
576	2	V	NA
577	2	R	NA
578	0	D	NA
579	3	P	NA
580	5	Q	NA
581	0	T	NA
582	1	L	NA
583	4	E	NA
584	3	I	NA
585	2	L	NA
586	3	D	NA
587	1	I	Monomer-Monomer Interaction
588	4	T	Monomer-Monomer Interaction
589	1	P	Monomer-Monomer Interaction
590	0	C	NA
591	2	S	Monomer-Monomer Interaction
592	2	F	Monomer-Monomer Interaction
593	2	G	NA
594	1	G	NA
595	1	V	NA
596	5	S	NA
597	2	V	NA
598	2	I	NA
599	1	T	Unidentified Fxn 'Hotspot'
600	2	P	Unidentified Fxn 'Hotspot'
601	0	G	NA
602	2	T	Unidentified Fxn 'Hotspot'
603	7	N	Glycosylation Site
604	4	T	Unidentified Fxn 'Hotspot'
605	1	S	Unidentified Fxn 'Hotspot'
606	3	N	Unidentified Fxn 'Hotspot'
607	4	Q	Unidentified Fxn 'Hotspot'
608	2	V	Unidentified Fxn 'Hotspot'
609	1	A	Unidentified Fxn 'Hotspot'
610	2	V	Unidentified Fxn 'Hotspot'
611	1	L	Unidentified Fxn 'Hotspot'
612	1	Y	Unidentified Fxn 'Hotspot'
613	5	Q	NA
614	5	D	Monomer-Monomer Interaction
615	4	V	NA
616	3	N	Glycosylation Site
617	0	C	NA
618	5	T	NA
619	5	E	NA
620	1	V	NA
621	3	P	NA
622	4	V	NA
623	3	A	NA
624	3	I	NA
625	5	H	NA
626	3	A	NA
627	7	D	NA
628	4	Q	NA
629	3	L	NA
630	4	T	NA
631	4	P	NA
632	2	T	NA
633	0	W	NA
634	3	R	NA
635	2	V	NA
636	2	Y	NA
637	3	S	NA
638	3	T	NA
639	3	G	NA
640	4	S	NA
641	5	N	NA
642	3	V	NA
643	3	F	NA
644	0	Q	NA
645	2	T	NA
646	2	R	NA
647	4	A	NA
648	1	G	NA
649	1	C	NA
650	0	L	NA
651	2	I	NA
652	1	G	NA
653	2	A	NA
654	5	E	NA
655	4	H	NA
656	4	V	NA
657	5	N	Glycosylation Site
658	5	N	NA
659	4	S	NA
660	2	Y	NA
661	4	E	NA
662	0	C	NA
663	0	D	NA
664	1	I	NA
665	1	P	Monomer-Monomer Interaction
666	1	I	NA
667	1	G	Monomer-Monomer Interaction
668	2	A	Monomer-Monomer Interaction
669	1	G	Monomer-Monomer Interaction
670	3	I	NA
671	0	C	NA
672	3	A	NA
673	4	S	NA
674	1	Y	NA
675	5	Q	NA
676	5	T	NRP1 Binding
677	6	Q	NRP1 Binding
678	5	T	NRP1 Binding
679	7	N	NRP1 Binding
680	3	S	NRP1 Binding
681	5	P	NRP1 Binding/Furin Site 1
682	3	R	NRP1 Binding/Furin Site 1
683	4	R	NRP1 Binding/Furin Site 1
684	4	A	NRP1 Binding/Furin Site 1
685	1	R	NRP1 Binding/Furin Site 1
686	2	S	NA
687	2	V	NA
688	3	A	NA
689	5	S	NA
690	4	Q	NA
691	5	S	NA
692	4	I	NA
693	2	I	NA
694	4	A	NA
695	0	Y	NA
696	2	T	NA
697	2	M	Monomer-Monomer Interaction
698	2	S	NA
699	3	L	Monomer-Monomer Interaction
700	2	G	Monomer-Monomer Interaction
701	4	A	Monomer-Monomer Interaction
702	4	E	Monomer-Monomer Interaction
703	4	N	Monomer-Monomer Interaction
704	4	S	Monomer-Monomer Interaction
705	4	V	Monomer-Monomer Interaction
706	3	A	Monomer-Monomer Interaction
707	2	Y	Monomer-Monomer Interaction
708	5	S	Monomer-Monomer Interaction
709	5	N	Monomer-Monomer Interaction
710	6	N	Monomer-Monomer Interaction
711	2	S	Monomer-Monomer Interaction
712	3	I	Monomer-Monomer Interaction
713	2	A	Monomer-Monomer Interaction
714	3	I	NA
715	1	P	Monomer-Monomer Interaction
716	2	T	NA
717	4	N	Glycosylation Site
718	1	F	NA
719	4	T	NA
720	1	I	NA
721	3	S	NA
722	4	V	NA
723	4	T	NA
724	4	T	NA
725	0	E	NA
726	1	I	NA
727	2	L	NA
728	3	P	NA
729	1	V	NA
730	1	S	NA
731	3	M	NA
732	3	T	NA
733	1	K	NA
734	0	T	NA
735	2	S	NA
736	1	V	NA
737	2	D	Monomer-Monomer Interaction
738	0	C	NA
739	2	T	NA
740	3	M	Monomer-Monomer Interaction
741	1	Y	NA
742	1	I	NA
743	0	C	NA
744	3	G	NA
745	4	D	NA
746	1	S	NA
747	4	T	NA
748	3	E	NA
749	0	C	NA
750	2	S	NA
751	5	N	NA
752	2	L	NA
753	2	L	NA
754	2	L	NA
755	1	Q	Monomer-Monomer Interaction
756	1	Y	Monomer-Monomer Interaction
757	0	G	NA
758	2	S	Monomer-Monomer Interaction
759	1	F	Monomer-Monomer Interaction
760	0	C	NA
761	4	T	NA
762	0	Q	Monomer-Monomer Interaction
763	2	L	NA
764	1	N	NA
765	4	R	Monomer-Monomer Interaction
766	0	A	NA
767	0	L	NA
768	3	T	NA
769	4	G	NA
770	2	I	NA
771	4	A	NA
772	6	V	NA
773	4	E	Monomer-Monomer Interaction
774	0	Q	NA
775	1	D	NA
776	2	K	NA
777	1	N	NA
778	4	T	NA
779	5	Q	NA
780	5	E	NA
781	0	E	NA
782	1	F	NA
783	5	A	NA
784	2	Q	NA
785	3	V	NA
786	3	K	Monomer-Monomer Interaction
787	4	Q	Monomer-Monomer Interaction
788	5	I	Monomer-Monomer Interaction
789	3	Y	Monomer-Monomer Interaction
790	3	K	Monomer-Monomer Interaction
791	4	T	NA
792	4	P	Monomer-Monomer Interaction
793	2	P	NA
794	5	I	Monomer-Monomer Interaction
795	6	K	NA
796	6	D	Monomer-Monomer Interaction
797	5	F	Monomer-Monomer Interaction
798	2	G	NA
799	3	G	NA
800	0	F	NA
801	3	N	Glycosylation Site
802	0	F	NA
803	1	S	NA
804	5	Q	NA
805	3	I	NA
806	2	L	NA
807	3	P	NA
808	7	D	NA
809	6	P	NA
810	2	S	NA
811	5	K	Furin Site 2
812	6	P	Furin Site 2
813	4	S	Furin Site 2
814	6	K	Furin Site 2
815	4	R	Furin Site 2
816	0	S	NA
817	3	F	NA
818	1	I	NA
819	1	E	NA
820	5	D	NA
821	3	L	NA
822	2	L	NA
823	1	F	NA
824	5	N	NA
825	1	K	NA
826	3	V	NA
827	5	T	NA
828	4	L	NA
829	3	A	NA
830	7	D	NA
831	3	A	NA
832	5	G	NA
833	2	F	NA
834	6	I	NA
835	3	K	NA
836	6	Q	NA
837	2	Y	NA
838	3	G	NA
839	6	D	NA
840	0	C	NA
841	3	L	NA
842	4	G	NA
843	3	D	NA
844	3	I	NA
845	4	A	NA
846	4	A	NA
847	4	R	NA
848	2	D	NA
849	3	L	NA
850	3	I	NA
851	0	C	NA
852	5	A	Monomer-Monomer Interaction
853	4	Q	NA
854	4	K	Monomer-Monomer Interaction
855	2	F	Monomer-Monomer Interaction
856	4	N	NA
857	1	G	NA
858	3	L	NA
859	4	T	Monomer-Monomer Interaction
860	5	V	NA
861	4	L	NA
862	3	P	Monomer-Monomer Interaction
863	3	P	Monomer-Monomer Interaction
864	1	L	Monomer-Monomer Interaction
865	3	L	Monomer-Monomer Interaction
866	1	T	Monomer-Monomer Interaction
867	5	D	NA
868	3	E	NA
869	2	M	Monomer-Monomer Interaction
870	3	I	NA
871	3	A	NA
872	1	Q	Monomer-Monomer Interaction
873	0	Y	NA
874	4	T	Monomer-Monomer Interaction
875	2	S	NA
876	2	A	NA
877	1	L	NA
878	1	L	NA
879	5	A	NA
880	1	G	NA
881	2	T	NA
882	2	I	Monomer-Monomer Interaction
883	4	T	Monomer-Monomer Interaction
884	3	S	NA
885	1	G	NA
886	3	W	Monomer-Monomer Interaction
887	1	T	NA
888	1	F	NA
889	1	G	Monomer-Monomer Interaction
890	3	A	Monomer-Monomer Interaction
891	2	G	Monomer-Monomer Interaction
892	3	A	NA
893	4	A	Monomer-Monomer Interaction
894	1	L	Monomer-Monomer Interaction
895	2	Q	Monomer-Monomer Interaction
896	3	I	Monomer-Monomer Interaction
897	0	P	Monomer-Monomer Interaction
898	0	F	Monomer-Monomer Interaction
899	4	A	Monomer-Monomer Interaction
900	2	M	Monomer-Monomer Interaction
901	0	Q	NA
902	3	M	NA
903	1	A	NA
904	1	Y	Monomer-Monomer Interaction
905	1	R	NA
906	0	F	NA
907	1	N	NA
908	1	G	NA
909	2	I	NA
910	0	G	NA
911	1	V	NA
912	2	T	NA
913	1	Q	Monomer-Monomer Interaction
914	1	N	Monomer-Monomer Interaction
915	2	V	NA
916	1	L	NA
917	1	Y	Monomer-Monomer Interaction
918	4	E	Monomer-Monomer Interaction
919	0	N	NA
920	0	Q	Monomer-Monomer Interaction
921	0	K	NA
922	4	L	NA
923	1	I	NA
924	3	A	NA
925	4	N	NA
926	1	Q	NA
927	0	F	NA
928	1	N	NA
929	3	S	NA
930	4	A	NA
931	2	I	NA
932	5	G	NA
933	1	K	NA
934	3	I	NA
935	3	Q	NA
936	7	D	NA
937	3	S	NA
938	3	L	NA
939	2	S	NA
940	5	S	NA
941	2	T	NA
942	3	A	NA
943	5	S	NA
944	1	A	NA
945	2	L	NA
946	3	G	NA
947	2	K	NA
948	2	L	NA
949	2	Q	NA
950	5	D	NA
951	1	V	NA
952	3	V	NA
953	0	N	NA
954	3	Q	NA
955	1	N	NA
956	0	A	NA
957	3	Q	Monomer-Monomer Interaction
958	1	A	NA
959	1	L	NA
960	1	N	NA
961	3	T	Monomer-Monomer Interaction
962	0	L	NA
963	2	V	Monomer-Monomer Interaction
964	2	K	Monomer-Monomer Interaction
965	1	Q	Monomer-Monomer Interaction
966	0	L	NA
967	4	S	NA
968	1	S	Monomer-Monomer Interaction
969	2	N	Monomer-Monomer Interaction
970	1	F	Monomer-Monomer Interaction
971	1	G	Monomer-Monomer Interaction
972	0	A	NA
973	1	I	NA
974	1	S	NA
975	1	S	NA
976	4	V	NA
977	1	L	NA
978	2	N	NA
979	3	D	NA
980	3	I	NA
981	3	L	NA
982	2	S	NA
983	0	R	NA
984	0	L	NA
985	1	D	NA
986	3	K	NA
987	3	V	NA
988	0	E	NA
989	1	A	NA
990	2	E	NA
991	2	V	NA
992	0	Q	NA
993	1	I	NA
994	0	D	Monomer-Monomer Interaction
995	1	R	Monomer-Monomer Interaction
996	0	L	NA
997	1	I	NA
998	2	T	NA
999	1	G	Monomer-Monomer Interaction
1000	1	R	NA
1001	0	L	NA
1002	2	Q	Monomer-Monomer Interaction
1003	0	S	Monomer-Monomer Interaction
1004	1	L	NA
1005	2	Q	Monomer-Monomer Interaction
1006	2	T	Monomer-Monomer Interaction
1007	0	Y	NA
1008	2	V	NA
1009	3	T	Monomer-Monomer Interaction
1010	1	Q	NA
1011	1	Q	NA
1012	1	L	Monomer-Monomer Interaction
1013	3	I	Monomer-Monomer Interaction
1014	3	R	NA
1015	3	A	NA
1016	4	A	NA
1017	1	E	NA
1018	5	I	NA
1019	0	R	NA
1020	5	A	NA
1021	2	S	NA
1022	1	A	NA
1023	4	N	NA
1024	3	L	NA
1025	0	A	NA
1026	3	A	NA
1027	3	T	Monomer-Monomer Interaction
1028	1	K	NA
1029	3	M	NA
1030	2	S	Monomer-Monomer Interaction
1031	1	E	Monomer-Monomer Interaction
1032	0	C	NA
1033	4	V	NA
1034	3	L	Monomer-Monomer Interaction
1035	2	G	Monomer-Monomer Interaction
1036	1	Q	Monomer-Monomer Interaction
1037	1	S	NA
1038	2	K	NA
1039	1	R	Monomer-Monomer Interaction
1040	3	V	Monomer-Monomer Interaction
1041	2	D	Monomer-Monomer Interaction
1042	2	F	NA
1043	2	C	NA
1044	0	G	NA
1045	6	K	NA
1046	1	G	Monomer-Monomer Interaction
1047	2	Y	Monomer-Monomer Interaction
1048	0	H	NA
1049	1	L	NA
1050	5	M	NA
1051	1	S	NA
1052	2	F	NA
1053	1	P	NA
1054	2	Q	NA
1055	3	S	NA
1056	2	A	NA
1057	2	P	NA
1058	3	H	NA
1059	0	G	NA
1060	3	V	NA
1061	3	V	NA
1062	1	F	NA
1063	1	L	NA
1064	0	H	NA
1065	4	V	NA
1066	2	T	NA
1067	1	Y	NA
1068	5	V	Monomer-Monomer Interaction
1069	4	P	NA
1070	3	A	NA
1071	6	Q	NA
1072	4	E	Monomer-Monomer Interaction
1073	5	K	NA
1074	4	N	Glycosylation Site/Monomer-Monomer Interaction
1075	3	F	NA
1076	4	T	NA
1077	3	T	Monomer-Monomer Interaction
1078	3	A	Monomer-Monomer Interaction
1079	3	P	Monomer-Monomer Interaction
1080	1	A	NA
1081	4	I	NA
1082	0	C	NA
1083	3	H	NA
1084	6	D	NA
1085	6	G	NA
1086	4	K	NA
1087	4	A	NA
1088	3	H	NA
1089	0	F	Monomer-Monomer Interaction
1090	2	P	Monomer-Monomer Interaction
1091	5	R	Monomer-Monomer Interaction
1092	5	E	NA
1093	2	G	NA
1094	3	V	Monomer-Monomer Interaction
1095	1	F	NA
1096	1	V	NA
1097	2	S	NA
1098	2	N	Glycosylation Site
1099	4	G	NA
1100	4	T	NA
1101	6	H	NA
1102	4	W	NA
1103	3	F	NA
1104	2	V	NA
1105	1	T	NA
1106	1	Q	NA
1107	4	R	Monomer-Monomer Interaction
1108	4	N	NA
1109	2	F	NA
1110	2	Y	NA
1111	4	E	NA
1112	5	P	NA
1113	4	Q	NA
1114	6	I	NA
1115	3	I	NA
1116	4	T	NA
1117	4	T	NA
1118	6	D	NA
1119	2	N	NA
1120	3	T	NA
1121	2	F	Monomer-Monomer Interaction
1122	3	V	NA
1123	0	S	Monomer-Monomer Interaction
1124	5	G	Monomer-Monomer Interaction
1125	2	N	NA
1126	0	C	NA
1127	7	D	NA
1128	3	V	Monomer-Monomer Interaction
1129	3	V	NA
1130	4	I	Monomer-Monomer Interaction
1131	2	G	NA
1132	4	I	NA
1133	4	V	NA
1134	3	N	Glycosylation Site
1135	3	N	NA
1136	1	T	NA
1137	2	V	NA
1138	3	Y	NA
1139	6	D	NA
1140	1	P	NA
1141	3	L	NA
1142	1	Q	NA
1143	3	P	NA
1144	5	E	Monomer-Monomer Interaction
1145	0	L	Monomer-Monomer Interaction
1146	6	D	NA
1147	3	S	NA
1148	0	F	NA
1149	3	K	NA
1150	5	E	NA
1151	1	E	NA
1152	1	L	NA
1153	6	D	NA
1154	2	K	NA
1155	2	Y	NA
1156	1	F	NA
1157	4	K	NA
1158	3	N	Glycosylation Site
1159	3	H	NA
1160	3	T	NA
1161	2	S	NA
1162	6	P	NA
1163	5	D	NA
1164	2	V	NA
1165	7	D	NA
1166	2	L	NA
1167	6	G	NA
1168	7	D	NA
1169	4	I	NA
1170	4	S	NA
1171	3	G	NA
1172	2	I	NA
1173	4	N	Glycosylation Site
1174	3	A	NA
1175	3	S	NA
1176	4	V	NA
1177	2	V	NA
1178	3	N	NA
1179	1	I	NA
1180	4	Q	NA
1181	5	K	NA
1182	3	E	NA
1183	3	I	NA
1184	3	D	NA
1185	4	R	NA
1186	0	L	NA
1187	7	N	NA
1188	5	E	NA
1189	3	V	NA
1190	2	A	NA
1191	5	K	NA
1192	6	N	NA
1193	1	L	NA
1194	3	N	Glycosylation Site
1195	6	E	NA
1196	2	S	NA
1197	2	L	NA
1198	1	I	NA
1199	7	D	NA
1200	3	L	NA
1201	4	Q	NA
1202	6	E	NA
1203	2	L	NA
1204	3	G	NA
1205	4	K	NA
1206	1	Y	NA
1207	4	E	NA
1208	5	Q	NA
1209	2	Y	NA
1210	3	I	NA
1211	3	K	NA
1212	0	W	NA
1213	2	P	NA
1214	3	W	NA
1215	1	Y	NA
1216	6	I	NA
1217	1	W	NA
1218	1	L	NA
1219	6	G	NA
1220	2	F	NA
1221	3	I	NA
1222	2	A	NA
1223	2	G	NA
1224	4	L	NA
1225	5	I	NA
1226	3	A	NA
1227	4	I	NA
1228	3	V	NA
1229	4	M	NA
1230	3	V	NA
1231	4	T	NA
1232	5	I	NA
1233	5	M	NA
1234	2	L	NA
1235	3	C	NA
1236	2	C	NA
1237	4	M	NA
1238	4	T	NA
1239	4	S	NA
1240	4	C	NA
1241	2	C	NA
1242	6	S	NA
1243	4	C	NA
1244	4	L	NA
1245	5	K	NA
1246	4	G	NA
1247	5	C	NA
1248	4	C	NA
1249	4	S	NA
1250	4	C	NA
1251	4	G	NA
1252	6	S	NA
1253	2	C	NA
1254	2	C	NA
1255	3	K	NA
1256	1	F	NA
1257	3	D	NA
1258	5	E	NA
1259	5	D	NA
1260	6	D	NA
1261	4	S	NA
1262	4	E	NA
1263	6	P	NA
1264	4	V	NA
1265	3	L	NA
1266	3	K	NA
1267	3	G	NA
1268	3	V	NA
1269	1	K	NA
1270	1	L	NA
1271	1	H	NA
1272	2	Y	NA
1273	2	T	NA
